# Global hypo-methylation in a subgroup of glioblastoma enriched for an astrocytic signature is associated with increased invasion and altered immune landscape

**DOI:** 10.1101/2022.02.15.480525

**Authors:** James R Boot, Gabriel Rosser, Daliya Kancheva, Claire Vinel, Yau Mun Lim, Nicola Pomella, Xinyu Zhang, Loredana Guglielmi, Denise Sheer, Michael R. Barnes, Sebastian Brandner, Sven Nelander, Kiavash Movahedi, Silvia Marino

## Abstract

We describe a new molecular subgroup of glioblastoma, the most prevalent malignant adult brain tumour, harbouring a bias towards hypomethylation at defined differentially methylated regions. This epigenetic signature correlates with an enrichment for an astrocytic gene signature, which together with the identification of enriched predicted binding sites of transcription factors known to cause demethylation and to be involved in astrocytic/glial lineage specification, point to a shared ontogeny between this glioblastoma subgroup and astroglial progenitors. At functional level, increased invasiveness, at least in part mediated by SRPX2, and macrophage infiltration characterise this glioblastoma subgroup.
