## Supplementary Tables for "Global hypo-methylation in a subgroup of glioblastoma enriched for an astrocytic signature is associated with increased invasion and altered immune landscape"

### Sheet: Suppl. Tables 1-5
	Table 1	Component	Catalogue #	Supplier	Volume
	HGCC Media	DMEM/F-12 Glutamax	31331093	Invitrogen	237.5mL
		Neurobasal Media	21103049	Invitrogen	237.5mL
		Penicillin Streptomycin	P4458	Invitrogen	10mL
		B27 Supplement	12587010	Invitrogen	10mL
		N2 Supplement	17502048	Invitrogen	5mL
		Human EGF	AF100-15-100µg	Peprotech
		Human FGF	100-18B-100µg	Peprotech
	Table 2	Component	Catalogue #	Supplier	Volume
	Neural Expansion Media	Advanced DMEM/F12	12634	Invitrogen	24.5mL
		Neurobasal Media	21103049	Invitrogen	24.5mL
		Neural Induction Supplement	A1647801	Invitrogen	1mL
		Penicillin Streptomycin	P4458	Sigma	1mL
	Table 3	Component	Catalogue #	Supplier	Volume
	N2 Media	Advanced DMEM/F12	11320033	Invitrogen	47.5mL
		Non-Essential Amino Acids	11140035	Invitrogen	500µL
		GlutaMAX	35050038	Invitrogen	500µL
		2-Mercaptoethanol	31350010	Invitrogen	50µL
		Penicillin Streptomycin	P4458	Sigma	1mL
		N2 Supplement	17502048	Invitrogen	500µL
		Retinoic Acid	R2625	Sigma
		Smoothened Antagonist	566660	Millipore
	Table 4	Component	Catalogue #	Supplier	Volume
	N2B27 Media	Advanced DMEM/F12	11320033	Invitrogen	46mL
		Non-Essential Amino Acids	11140035	Invitrogen	500µL
		GlutaMAX	35050038	Invitrogen	500µL
		2-Mercaptoethanol	31350010	Invitrogen	50µL
		Penicillin Streptomycin	P4458	Sigma	1mL
		N2 Supplement	17502048	Invitrogen	500µL
		B27 without Vitamin A	12587010	Invitrogen	1mL
		Insulin	I9278	Sigma	114µL
		Retinoic Acid	R2625	Sigma
		Smoothened Antagonist	566660	Millipore
	Table 5	Component	Catalogue #	Supplier	Volume
	PDGF Media	Advanced DMEM/F12	11320033	Invitrogen	46mL
		Non-Essential Amino Acids	11140035	Invitrogen	500µL
		GlutaMAX	35050038	Invitrogen	500µL
		2-Mercaptoethanol	31350010	Invitrogen	50µL
		Penicillin Streptomycin	P4458	Sigma	1mL
		N2 Supplement	17502048	Invitrogen	500µL
		B27 without Vitamin A	12587010	Invitrogen	1mL
		Insulin	I9278	Sigma	114µL
		PDFR-AA	R&D Systems	221-AA-050	5µL
		IGF	R&D Systems	291-G1-200	2.5µL
		HGF	R&D Systems	294-HG-025	25µL
		NT3	Millipore	GF031	5µL
		T3	Sigma	T2877	5µL
		Biotin	Sigma	B4639	5µL
		cAMP	Sigma	D0260	5µL

### Sheet: Suppl. Table 6 - Primers
	Gene Target	Primer sequence
		Forward	Reverse
	ACTB	GCGAGAAGATGACCCAGATC	CCAGTGGTACGGCCAGAGG
	ATP5B	CCCAGGCTGGTTCAGAGGT	AGGGGCAGGGTCAGTCAAG
	SRPX2	AGGGCACAAAATACCATAAAACA	GAAGTCAGCCATCAATTAACTTCTAA

### Sheet: Suppl. Table 7- Antibodies
	Antibody	Manufacturer	Catalogue No.	Dilution
	Immunocytochemistry
	anti-CD44	Abcam	ab24504	1:500
	anti-GFAP	Dako	Z0334	1:500
	Flow Cytometry
	PE/Cy7 conjugated anti-human PDGFRA	BioLegend	323507	5 µL per 1 million cells
	anti-GFAP	Miltenyi	130-105-329	1:10
	anti-NESTIN	Biolegend	656812	1:100
	anti-CD44	Biolegend	338823	5 µL per 1 million cells
	Species specific secondary antibodies
	Alexa-fluor-448 donkey anti-rabbit	Life technologies	A21206	1:500
	Alexa-fluor-546 donkey anti-rabbit	Life technologies	A10040	1:500
	Alexa-fluor-647 donkey anti-mouse	Life technologies	A31571	1:500
	Immunoblotting
	ECL Mouse IgG, HRP-linked	GE Healthcare	NA931	1:5000
	ECL Rabbit IgG, HRP-linked	GE Healthcare	NA934	1:5000
	anti-GAPDH	Sigma	G8795	1:5000
	anti-SRPX2	Abcam	ab91584	1:800

### Sheet: Suppl. Table 8 - shRNA Plasmids
	Plasmid	Manufacturer and Clone ID	Reporter	Bacterial antibiotic selection	Mammalian antibiotic selection
	shSRPX2_90	Horizon Discovery/Dharmacon	GFP	Ampicillin	Puromycin
		Catalogue number: RHS4430-200282308
		Clone ID: V3LHS_371390
	shSRPX2_91	Horizon Discovery/Dharmacon	GFP	Ampicillin	Puromycin
		Catalogue number: RHS4430-200299156
		Clone ID: V3LHS_371391
	shSCR	Non-targeting scramble control	GFP	Ampicillin	Puromycin

### Sheet: Suppl. Table 9 - Signatures
ACS	OPC-Enriched-300	OPC-Specific-300
ENSG00000142552	ENSG00000123560	ENSG00000174607
ENSG00000114859	ENSG00000091513	ENSG00000123560
ENSG00000155760	ENSG00000174607	ENSG00000136541
ENSG00000101825	ENSG00000136541	ENSG00000150656
ENSG00000000971	ENSG00000168314	ENSG00000013297
ENSG00000141756	ENSG00000013297	ENSG00000105695
ENSG00000111341	ENSG00000150656	ENSG00000071991
ENSG00000163661	ENSG00000197430	ENSG00000091513
ENSG00000232995	ENSG00000086205	ENSG00000086205
ENSG00000143248	ENSG00000136960	ENSG00000167755
ENSG00000087116	ENSG00000184144	ENSG00000184144
ENSG00000105255	ENSG00000071991	ENSG00000168314
ENSG00000150551	ENSG00000169247	ENSG00000169247
ENSG00000221955	ENSG00000151552	ENSG00000147488
ENSG00000133110	ENSG00000173786	ENSG00000065361
ENSG00000117115	ENSG00000011426	ENSG00000124920
ENSG00000162692	ENSG00000147488	ENSG00000232641
ENSG00000162595	ENSG00000164124	ENSG00000016602
ENSG00000140416	ENSG00000084453	ENSG00000139737
ENSG00000205403	ENSG00000124374	ENSG00000197430
ENSG00000144681	ENSG00000064787	ENSG00000173786
ENSG00000135424	ENSG00000167755	ENSG00000136960
ENSG00000154096	ENSG00000164161	ENSG00000166394
ENSG00000117586	ENSG00000197971	ENSG00000164161
ENSG00000115414	ENSG00000105695	ENSG00000151552
ENSG00000170381	ENSG00000183230	ENSG00000183230
ENSG00000110492	ENSG00000232641	ENSG00000124374
ENSG00000140557	ENSG00000198121	ENSG00000122367
ENSG00000213347	ENSG00000124920	ENSG00000011426
ENSG00000139278	ENSG00000065361	ENSG00000169562
ENSG00000185585	ENSG00000108387	ENSG00000237949
ENSG00000087303	ENSG00000139737	ENSG00000198121
ENSG00000134222	ENSG00000155886	ENSG00000080822
ENSG00000166669	ENSG00000170775	ENSG00000172508
ENSG00000134853	ENSG00000172508	ENSG00000150867
ENSG00000107796	ENSG00000150867	ENSG00000064787
ENSG00000099864	ENSG00000237949	ENSG00000164124
ENSG00000106538	ENSG00000065809	ENSG00000242808
ENSG00000143320	ENSG00000114757	ENSG00000146592
ENSG00000114115	ENSG00000137941	ENSG00000197971
ENSG00000182326	ENSG00000080822	ENSG00000158865
ENSG00000128510	ENSG00000166394	ENSG00000265763
ENSG00000163017	ENSG00000164176	ENSG00000115896
ENSG00000158050	ENSG00000213186	ENSG00000108387
ENSG00000180340	ENSG00000242808	ENSG00000171840
ENSG00000106484	ENSG00000116574	ENSG00000012124
ENSG00000233450	ENSG00000109846	ENSG00000183960
ENSG00000168077	ENSG00000224924	ENSG00000103089
ENSG00000120820	ENSG00000154678	ENSG00000167123
ENSG00000171812	ENSG00000016602	ENSG00000213186
ENSG00000112769	ENSG00000099194	ENSG00000116574
ENSG00000166923	ENSG00000141338	ENSG00000155111
ENSG00000065534	ENSG00000129538	ENSG00000224924
ENSG00000074047	ENSG00000146592	ENSG00000070214
ENSG00000120885	ENSG00000126860	ENSG00000130338
ENSG00000166147	ENSG00000188153	ENSG00000168297
ENSG00000111696	ENSG00000122367	ENSG00000054690
ENSG00000035862	ENSG00000183960	ENSG00000170775
ENSG00000060718	ENSG00000102934	ENSG00000180834
ENSG00000132688	ENSG00000070214	ENSG00000164627
ENSG00000135074	ENSG00000075651	ENSG00000140873
ENSG00000100918	ENSG00000054690	ENSG00000101049
ENSG00000108691	ENSG00000114541	ENSG00000065600
ENSG00000124575	ENSG00000172005	ENSG00000137941
ENSG00000134253	ENSG00000108381	ENSG00000204278
ENSG00000147536	ENSG00000136237	ENSG00000114999
ENSG00000171159	ENSG00000169562	ENSG00000065809
ENSG00000117152	ENSG00000167123	ENSG00000099194
ENSG00000171557	ENSG00000106772	ENSG00000103540
ENSG00000079931	ENSG00000147459	ENSG00000114757
ENSG00000102265	ENSG00000105290	ENSG00000039068
ENSG00000026652	ENSG00000006042	ENSG00000139438
ENSG00000077092	ENSG00000118322	ENSG00000141338
ENSG00000165617	ENSG00000165959	ENSG00000163235
ENSG00000138735	ENSG00000114200	ENSG00000237943
ENSG00000158258	ENSG00000185634	ENSG00000158079
ENSG00000067445	ENSG00000078269	ENSG00000114200
ENSG00000130635	ENSG00000165566	ENSG00000155886
ENSG00000163531	ENSG00000158865	ENSG00000123700
ENSG00000159231	ENSG00000010278	ENSG00000259070
ENSG00000079308	ENSG00000115896	ENSG00000154864
ENSG00000183580	ENSG00000153707	ENSG00000136237
ENSG00000173917	ENSG00000180834	ENSG00000187416
ENSG00000198959	ENSG00000113578	ENSG00000154678
ENSG00000157613	ENSG00000186231	ENSG00000108381
ENSG00000113140	ENSG00000189058	ENSG00000114993
ENSG00000011465	ENSG00000151150	ENSG00000005513
ENSG00000197467	ENSG00000265763	ENSG00000134594
ENSG00000076716	ENSG00000144339	ENSG00000081479
ENSG00000101335	ENSG00000130338	ENSG00000165959
ENSG00000163520	ENSG00000166086	ENSG00000180739
ENSG00000128408	ENSG00000104332	ENSG00000144283
ENSG00000041982	ENSG00000064393	ENSG00000126803
ENSG00000092096	ENSG00000144283	ENSG00000158315
ENSG00000111801	ENSG00000126803	ENSG00000150510
ENSG00000196277	ENSG00000021300	ENSG00000130150
ENSG00000137573	ENSG00000130962	ENSG00000106772
ENSG00000149257	ENSG00000196104	ENSG00000109846
ENSG00000102359	ENSG00000103540	ENSG00000170802
ENSG00000162188	ENSG00000168297	ENSG00000132702
ENSG00000078098	ENSG00000187416	ENSG00000105290
ENSG00000211448	ENSG00000065600	ENSG00000078269
ENSG00000105968	ENSG00000140600	ENSG00000102934
ENSG00000144712	ENSG00000159228	ENSG00000196187
ENSG00000111058	ENSG00000155111	ENSG00000147459
ENSG00000214548	ENSG00000118785	ENSG00000184221
ENSG00000163359	ENSG00000126878	ENSG00000188153
ENSG00000142156	ENSG00000105855	ENSG00000151692
ENSG00000132718	ENSG00000184221	ENSG00000167641
ENSG00000205683	ENSG00000188706	ENSG00000180354
ENSG00000113721	ENSG00000186417	ENSG00000172005
ENSG00000101134	ENSG00000158352	ENSG00000114541
ENSG00000198467	ENSG00000167191	ENSG00000152784
ENSG00000056678	ENSG00000176381	ENSG00000167588
ENSG00000087510	ENSG00000126861	ENSG00000233061
ENSG00000088280	ENSG00000163531	ENSG00000130962
ENSG00000035664	ENSG00000081479	ENSG00000102271
ENSG00000196557	ENSG00000102271	ENSG00000006042
ENSG00000054356	ENSG00000171840	ENSG00000166086
ENSG00000003436	ENSG00000188580	ENSG00000147533
ENSG00000113657	ENSG00000117594	ENSG00000176658
ENSG00000112118	ENSG00000171368	ENSG00000118298
ENSG00000166482	ENSG00000186340	ENSG00000162444
ENSG00000105894	ENSG00000164627	ENSG00000168481
ENSG00000146674	ENSG00000149557	ENSG00000167552
ENSG00000141448	ENSG00000154864	ENSG00000112144
ENSG00000116157	ENSG00000064651	ENSG00000179178
ENSG00000180914	ENSG00000123700	ENSG00000157985
ENSG00000103489	ENSG00000114999	ENSG00000164176
ENSG00000109805	ENSG00000012124	ENSG00000244274
ENSG00000116774	ENSG00000151692	ENSG00000224189
ENSG00000139329	ENSG00000135643	ENSG00000244301
ENSG00000164434	ENSG00000101265	ENSG00000066322
ENSG00000006016	ENSG00000101445	ENSG00000126822
ENSG00000101938	ENSG00000163235	ENSG00000125247
ENSG00000169184	ENSG00000115365	ENSG00000103184
ENSG00000137501	ENSG00000135525	ENSG00000205927
ENSG00000128606	ENSG00000205927	ENSG00000175130
ENSG00000168542	ENSG00000146122	ENSG00000104332
ENSG00000100106	ENSG00000152689	ENSG00000254081
ENSG00000168386	ENSG00000120162	ENSG00000135525
ENSG00000131459	ENSG00000103089	ENSG00000229494
ENSG00000144218	ENSG00000139433	ENSG00000115808
ENSG00000114251	ENSG00000126822	ENSG00000157734
ENSG00000204262	ENSG00000176658	ENSG00000064393
ENSG00000282307	ENSG00000169306	ENSG00000141542
ENSG00000153976	ENSG00000160307	ENSG00000104833
ENSG00000128656	ENSG00000197892	ENSG00000101445
ENSG00000129038	ENSG00000127955	ENSG00000143507
ENSG00000166575	ENSG00000232044	ENSG00000100433
ENSG00000142173	ENSG00000169760	ENSG00000173253
ENSG00000172638	ENSG00000154639	ENSG00000176720
ENSG00000102384	ENSG00000135069	ENSG00000140600
ENSG00000175745	ENSG00000140873	ENSG00000140479
ENSG00000127920	ENSG00000089041	ENSG00000116985
ENSG00000165424	ENSG00000166173	ENSG00000185634
ENSG00000237649	ENSG00000150510	ENSG00000171368
ENSG00000105290	ENSG00000134594	ENSG00000166173
ENSG00000240694	ENSG00000066468	ENSG00000176381
ENSG00000169439	ENSG00000121957	ENSG00000181544
ENSG00000108821	ENSG00000233061	ENSG00000117408
ENSG00000167779	ENSG00000175130	ENSG00000186231
ENSG00000163710	ENSG00000147533	ENSG00000188706
ENSG00000196584	ENSG00000168672	ENSG00000138801
ENSG00000162645	ENSG00000101049	ENSG00000163393
ENSG00000198523	ENSG00000143507	ENSG00000077380
ENSG00000164176	ENSG00000158079	ENSG00000092529
ENSG00000187688	ENSG00000145284	ENSG00000001461
ENSG00000149591	ENSG00000005893	ENSG00000125703
ENSG00000124212	ENSG00000127328	ENSG00000230876
ENSG00000113083	ENSG00000196187	ENSG00000180929
ENSG00000109743	ENSG00000109458	ENSG00000133069
ENSG00000164949	ENSG00000005513	ENSG00000163531
ENSG00000164692	ENSG00000167552	ENSG00000010278
ENSG00000118849	ENSG00000104833	ENSG00000168672
ENSG00000138346	ENSG00000103184	ENSG00000170537
ENSG00000204197	ENSG00000125247	ENSG00000107362
ENSG00000107562	ENSG00000198597	ENSG00000180694
ENSG00000166341	ENSG00000184226	ENSG00000165476
ENSG00000128591	ENSG00000180739	ENSG00000075539
ENSG00000115457	ENSG00000180354	ENSG00000186340
ENSG00000106333	ENSG00000118298	ENSG00000149557
ENSG00000113361	ENSG00000159176	ENSG00000139433
ENSG00000141469	ENSG00000237943	ENSG00000171877
ENSG00000005243	ENSG00000109099	ENSG00000173988
ENSG00000171992	ENSG00000152910	ENSG00000117594
ENSG00000159674	ENSG00000158315	ENSG00000186318
ENSG00000038427	ENSG00000164659	ENSG00000117266
ENSG00000197614	ENSG00000157985	ENSG00000165410
ENSG00000053438	ENSG00000125703	ENSG00000154975
ENSG00000087245	ENSG00000162944	ENSG00000171492
ENSG00000132386	ENSG00000087495	ENSG00000151414
ENSG00000128342	ENSG00000171877	ENSG00000082996
ENSG00000130176	ENSG00000167641	ENSG00000160179
ENSG00000132561	ENSG00000001461	ENSG00000133256
ENSG00000119938	ENSG00000047365	ENSG00000105889
ENSG00000148677	ENSG00000130150	ENSG00000178425
ENSG00000162496	ENSG00000211584	ENSG00000176912
ENSG00000198914	ENSG00000168481	ENSG00000137710
ENSG00000166963	ENSG00000152784	ENSG00000138593
ENSG00000183873	ENSG00000167588	ENSG00000118322
ENSG00000138182	ENSG00000186318	ENSG00000205809
ENSG00000013297	ENSG00000145416	ENSG00000176485
ENSG00000106483	ENSG00000033170	ENSG00000109458
ENSG00000121621	ENSG00000176485	ENSG00000135643
ENSG00000089472	ENSG00000145794	ENSG00000122545
ENSG00000134569	ENSG00000078596	ENSG00000001561
ENSG00000168268	ENSG00000151572	ENSG00000151967
ENSG00000196793	ENSG00000243444	ENSG00000225937
ENSG00000186310	ENSG00000106078	ENSG00000005893
ENSG00000154277	ENSG00000179178	ENSG00000143157
ENSG00000268089	ENSG00000112144	ENSG00000144815
ENSG00000173894	ENSG00000117408	ENSG00000188732
ENSG00000011028	ENSG00000078804	ENSG00000103489
ENSG00000007372	ENSG00000160781	ENSG00000166091
ENSG00000162576	ENSG00000057704	ENSG00000196104
ENSG00000115461	ENSG00000026652	ENSG00000198732
ENSG00000077782	ENSG00000165410	ENSG00000161896
ENSG00000160957	ENSG00000066322	ENSG00000197892
ENSG00000148848	ENSG00000046653	ENSG00000135720
ENSG00000182492	ENSG00000064042	ENSG00000170234
ENSG00000140937	ENSG00000076706	ENSG00000075711
ENSG00000283802	ENSG00000109654	ENSG00000092758
ENSG00000285007	ENSG00000244274	ENSG00000113578
ENSG00000285395	ENSG00000134853	ENSG00000033170
ENSG00000282046	ENSG00000164171	ENSG00000080819
ENSG00000282854	ENSG00000015592	ENSG00000115365
	ENSG00000039068	ENSG00000234056
	ENSG00000092529	ENSG00000164171
	ENSG00000100433	ENSG00000181409
	ENSG00000165424	ENSG00000060237
	ENSG00000264522	ENSG00000159228
	ENSG00000114993	ENSG00000172548
	ENSG00000117632	ENSG00000109654
	ENSG00000139438	ENSG00000132561
	ENSG00000119139	ENSG00000179104
	ENSG00000104267	ENSG00000133056
	ENSG00000182504	ENSG00000214253
	ENSG00000169504	ENSG00000073711
	ENSG00000068903	ENSG00000232560
	ENSG00000115935	ENSG00000172466
	ENSG00000105810	ENSG00000123684
	ENSG00000156804	ENSG00000111344
	ENSG00000152527	ENSG00000139292
	ENSG00000185046	ENSG00000235448
	ENSG00000163393	ENSG00000112339
	ENSG00000028116	ENSG00000177156
	ENSG00000204278	ENSG00000235903
	ENSG00000114166	ENSG00000165424
	ENSG00000170802	ENSG00000164303
	ENSG00000198948	ENSG00000198860
	ENSG00000092421	ENSG00000176890
	ENSG00000179104	ENSG00000188641
	ENSG00000165476	ENSG00000162729
	ENSG00000198648	ENSG00000136274
	ENSG00000147588	ENSG00000133835
	ENSG00000123119	ENSG00000106483
	ENSG00000188641	ENSG00000095574
	ENSG00000073417	ENSG00000251504
	ENSG00000144815	ENSG00000136542
	ENSG00000164303	ENSG00000001629
	ENSG00000165443	ENSG00000109089
	ENSG00000115271	ENSG00000134308
	ENSG00000106069	ENSG00000088970
	ENSG00000259070	ENSG00000075651
	ENSG00000157734	ENSG00000167635
	ENSG00000154734	ENSG00000068903
	ENSG00000116675	ENSG00000145293
	ENSG00000111371	ENSG00000015592
	ENSG00000176463	ENSG00000106546
	ENSG00000122545	ENSG00000120729
	ENSG00000115252	ENSG00000120162
	ENSG00000115808	ENSG00000160862
	ENSG00000154027	ENSG00000137177
	ENSG00000158859	ENSG00000214140
	ENSG00000137710	ENSG00000078804
	ENSG00000169554	ENSG00000198648
	ENSG00000139629	ENSG00000106078
	ENSG00000080819	ENSG00000182504
	ENSG00000170113	ENSG00000121957
	ENSG00000164300	ENSG00000156966
	ENSG00000187764	ENSG00000243083
	ENSG00000138801	ENSG00000115271
	ENSG00000112893	ENSG00000104419
	ENSG00000127946	ENSG00000196814
	ENSG00000169891	ENSG00000109466
	ENSG00000151320	ENSG00000092421
	ENSG00000151967	ENSG00000188451
	ENSG00000073711	ENSG00000073417
	ENSG00000151414	ENSG00000129538
	ENSG00000104419	ENSG00000166046
	ENSG00000158528	ENSG00000127955
	ENSG00000160179	ENSG00000129515
	ENSG00000152377	ENSG00000112893
	ENSG00000082996	ENSG00000170961
	ENSG00000179630	ENSG00000221887
	ENSG00000117707	ENSG00000134853
	ENSG00000139292	ENSG00000148218
	ENSG00000107362	ENSG00000198182
	ENSG00000075711	ENSG00000152527
